# *In vitro* metabolic interaction network of a rationally designed nasal microbiota community

**DOI:** 10.1101/2024.10.23.619785

**Authors:** L. Bonillo-Lopez, O. Rouam-el Khatab, P. Obregon-Gutierrez, I. Florez-Sarasa, F. Correa-Fiz, M. Sibila, V. Aragon, K. Kochanowski

## Abstract

Mounting evidence suggests that metabolite exchange between microbiota members is a key driver of microbiota composition. However, we still know little about the metabolic interaction networks that occur within many microbiota. This is particularly true for the nasal microbiota, and current efforts towards this end are hampered by a lack of microbial consortia that would enable the mapping of metabolic interactions between nasal microbiota members under *in vitro* conditions. To tackle these issues, we developed the Porcine Nasal Consortium (PNC8), a rationally designed microbial consortium of eight strains representing the most *in vivo* abundant genera in the nasal microbiota of healthy piglets. We used this consortium to systematically examine the metabolic capabilities of nasal microbiota members, as well as the metabolic interactions occurring between them. We found that PNC8 strains differ substantially in their metabolic pathway repertoire and ability to grow across various *in vitro* conditions. Nevertheless, spent-media experiments revealed that most metabolic interactions between PNC8 strains are negative, and exometabolomics data pointed to co-depletion of sugars as a key driver of this interaction network. Finally, direct co-cultivation experiments showed that, as a result of this largely negative metabolic interaction network, competition is common among pairs of PNC8 strains and leads to a complex competition hierarchy in which only few strains are able to consistently outcompete all others. Overall, this work provides a valuable resource for studying the nasal microbiota under experimentally tractable *in vitro* conditions and is a key step towards mapping its metabolic interaction network.
