## Supplementary material for "*In vitro* metabolic interaction network of a rationally designed nasal microbiota community": data set 2

### Sheet: metadata
Data set part of Bonillo, Rouam el Khatab, et al
Table 1:	Maximal OD600 of all individual PNC8 strains in 23 growth conditions
	Maximal OD600 was determined within 24h after inoculation. Data shown are mean and standard deviation across 3 replicate cultures per strain and condition.
Table 2:	Normalized area-under-the-growth-curve (AUC) of all individual PNC8 strains in 23 growth conditions
	AUC was calculated as described in the main manuscript, and was normalized separately for each strain to the condition with the highest AUC. Data shown are mean and standard deviation across 3 replicate cultures per strain and condition.

### Sheet: 1 - maximal OD600
MEAN		Condition
	Strain	01:M9	02:M9 glc	03:M9 glc vit+	04:M9 glc CAA	05:M9 glc RPMI	06:M9 glc CAA Vit+	07:M9 glc RPMI Vit+	08:M9 glc CAA Vit+ Pig Serum	09:M9 glc CAA Vit+ YE	10:M9 glc CAA Vit+ BHI	11:M9 glc CAA Vit+ THB	12:M9 glc CAA Vit+ MRS	13:M9 NAD Pig Serum	14:BHI	15:MH	16:THY	17:MRS	18:LB	19:HPLM	20:BHI NAD Pig serum	21:BHI NAD CAA	22:BHI NAD YE	23:BHI Vit+
	M.pluranimalium LG6-2	0.0062	0.00573334	0.0102	0.0616667	0.0252667	0.0576	0.0436333	0.132467	0.00323334	0.00556666	0.0594333	0.0807	0.00803333	0.1553	0.576367	0.0519333	0.00203334	0.0385667	0.014	0.2203	0.108833	0.136	0.1334
	L.odoratitofui KD9-5	0.00666667	0.006	0.00906667	0.0208	0.0333667	0.0237333	0.0164333	0.0975333	0.0238667	0.0157	0.0131667	0.0842	0.0101333	0.115333	0.0419333	0.0822333	1.29793	0.195133	0.0134	0.1448	0.103033	0.0885	0.0955
	S.pluranimalium LG3-6	0.0024	0.00403333	0.00226667	0.0119667	0.00143333	0.002	0.00926667	0.0144667	0.00913333	0.00383333	0.0049	0.00576666	0	0.165267	0.00316667	0.108533	0.000933334	0.00416667	0.000933334	0.164367	0.0248333	0.0278	0.0329667
	R.nasimurium UK1-9	0.00156667	0	0.0029	0.0104	0.00823333	0.0397333	0.0271	0.1037	0.0230333	0.277	0.274833	0.0991333	0.022	0.301567	0.0954	0.2737	0.000100002	0.0771	0.0063	0.352333	0.257533	0.241633	0.271
	B.zoohelcum AR-9	0.00393333	0.0054	0.0053	0.174233	0.184633	0.1752	0.0604333	0.246267	0.1732	0.209633	0.169133	0.223733	0.0314667	0.00713333	0.195933	0.0515667	0.00303334	0.259867	0.0044	0.013	0.0063	0.0051	0.00293334
	G.parasuis F9	0.000800004	0.003	0.00283333	0.0293333	0.00776667	0.0188	0.00333334	0.118467	0.00333333	0.00566667	0.0167667	0.00556667	0.00633334	0.00563333	0.0026	0.00223334	0.00276667	0.00156666	0.00983334	0.303133	0.293867	0.280167	0.2909
	S.aureus EJ41-2	0.00423333	0.0027	0.00703333	0.625133	0.6037	0.567467	0.556233	0.387467	0.6153	0.532167	0.580867	0.567533	0.0297	0.3489	0.612367	0.514967	0.474733	0.563767	0.330833	0.281833	0.404333	0.321	0.300867
	N.shayeganii GM3-3	0.0069	0.00726667	0.00836667	0.0391667	0.267367	0.0263333	0.0239667	0.0472333	0.0432333	0.0335333	0.0410333	0.0189	0.0111333	0.132933	0.0695333	0.0268333	0.0048	0.244467	0.0579	0.152933	0.2205	0.1306	0.1273
STDEV	Strain	01:M9	02:M9 glc	03:M9 glc vit+	04:M9 glc CAA	05:M9 glc RPMI	06:M9 glc CAA Vit+	07:M9 glc RPMI Vit+	08:M9 glc CAA Vit+ Pig Serum	09:M9 glc CAA Vit+ YE	10:M9 glc CAA Vit+ BHI	11:M9 glc CAA Vit+ THB	12:M9 glc CAA Vit+ MRS	13:M9 NAD Pig Serum	14:BHI	15:MH	16:THY	17:MRS	18:LB	19:HPLM	20:BHI NAD Pig serum	21:BHI NAD CAA	22:BHI NAD YE	23:BHI Vit+
	M.pluranimalium LG6-2	0.00108167	0.00219393	0.00262297	0.00682519	0.000351191	0.00958279	0.00141892	0.0239354	0.000503323	0.00527857	0.012248	0.00117898	0.00204287	0.00713373	0.0274241	0.00889175	0.000585942	0.00597857	0.0014	0.00515073	0.010055	0.017059	0.0211752
	L.odoratitofui KD9-5	0.00194251	0.000300001	0.000665833	0.000529151	0.00447921	0.00194251	0.000611009	0.000862164	0.00430155	0.00329089	0.0020108	0.0086122	0.000737108	0.00970069	0.00430039	0.0103732	0.0158721	0.0101658	0.000458258	0.00361663	0.00662595	0.0019975	0.00451775
	S.pluranimalium LG3-6	0.000608276	0.000416329	0.000650644	0.0176959	0.000351191	0.000264575	0.000808291	0.00871856	0.00535288	0.00119304	0.00175784	0.00170392	0	0.0147825	0.000585948	0.0082779	0.000862168	0.000808289	0.00161658	0.0167195	0.0308897	0.00946362	0.0109002
	R.nasimurium UK1-9	0.000251661	0	0.000529151	0.00194679	0.00060277	0.0444882	0.0307556	0.0331325	0.00329292	0.00720278	0.00397157	0.0104711	0.000200003	0.0402162	0.00757826	0.0341846	0.000173208	0.00323574	0.00409512	0.0404299	0.0051013	0.0117475	0.0184057
	B.zoohelcum AR-9	0.000305503	0.00147986	0.00212838	0.00671739	0.00531445	0.00229129	0.0389756	0.00601194	0.00900389	0.00758047	0.00430619	0.0344012	0.00359212	0.000251666	0.00604676	0.00505008	0.00177858	0.0367465	0.000500001	0.00147309	0.00242487	0.000754981	0.00128582
	G.parasuis F9	0.000529151	0.000953941	0.000585945	0.0448616	0.00730776	0.0182518	0.00543078	0.00165025	0.000838649	0.00284488	0.0243525	0.00330807	0.00408574	0.00030551	0.00034641	0.000945164	0.00090185	0.000378593	0.00135769	0.00197316	0.0120172	0.0139289	0.0147177
	S.aureus EJ41-2	0.00215483	0.0017088	0.00300389	0.0276017	0.0222816	0.00486451	0.0241475	0.0122001	0.0795012	0.020402	0.0181863	0.00751619	0.020098	0.00490001	0.00836682	0.00494097	0.00613704	0.00412351	0.016885	0.00449704	0.00587735	0.00540832	0.00874889
	N.shayeganii GM3-3	0.00353695	0.00416213	0.00109697	0.00338576	0.0103365	0.00815251	0.00136504	0.00619058	0.00487579	0.00135031	0.0111536	0.00667308	0.00795131	0.00887543	0.00298384	0.00020817	0.000608278	0.0167381	0.00840417	0.00684202	0.00336451	0.00174356	0.00121656

### Sheet: 2 - normalized AUC
MEAN		Condition
	Strain	01:M9	02:M9 glc	03:M9 glc vit+	04:M9 glc CAA	05:M9 glc RPMI	06:M9 glc CAA Vit+	07:M9 glc RPMI Vit+	08:M9 glc CAA Vit+ Pig Serum	09:M9 glc CAA Vit+ YE	10:M9 glc CAA Vit+ BHI	11:M9 glc CAA Vit+ THB	12:M9 glc CAA Vit+ MRS	13:M9 NAD Pig Serum	14:BHI	15:MH	16:THY	17:MRS	18:LB	19:HPLM	20:BHI NAD Pig serum	21:BHI NAD CAA	22:BHI NAD YE	23:BHI Vit+
	M.pluranimalium LG6-2	0.0155444	0.0143341	0.0237777	0.147523	0.0649827	0.137524	0.105397	0.306231	0.0078697	0.013005	0.140143	0.186574	0.021986	0.119867	1	0.050969	0.00454477	0.0430934	0.034355	0.20964	0.0722087	0.0979209	0.0890627
	L.odoratitofui KD9-5	0.00177335	0.00340431	0.00340867	0.0144151	0.0287602	0.0169592	0.0128575	0.0624905	0.0173978	0.0127507	0.0112166	0.0430324	0.00382688	0.0721178	0.0327649	0.0552392	1	0.121819	0.0125721	0.108757	0.0656989	0.0557176	0.060874
	S.pluranimalium LG3-6	0.0140497	0.0293226	0.0153202	0.0802463	0.00063101	0.00133482	0.0721476	0.054228	0.0663629	0.0123909	0.0240209	0.0453563	0	0.559034	0.0206632	0.67465	0.00479325	0.031667	0.00275703	1	0.077033	0.0858877	0.0758619
	R.nasimurium UK1-9	0.00148886	0	0.00734737	0.0320529	0.0250254	0.0685361	0.0644227	0.220511	0.0589515	0.747933	0.743247	0.26802	0.0610379	0.7428	0.249845	0.747489	3.41684e-06	0.201493	0.0154776	1	0.689908	0.667651	0.743064
	B.zoohelcum AR-9	0.0055366	0.00807513	0.00208411	0.65702	0.776794	0.621779	0.0601691	1	0.66191	0.768541	0.597609	0.685436	0.134086	0.0352355	0.402815	0.212658	0.0147566	0.703776	0.0211156	0.0578547	0.0258659	0.0212931	0.00842758
	G.parasuis F9	0.000383108	0.00886351	0.00850126	0.0734931	0.0234722	0.0979083	0.00283552	0.498524	0.0116791	0.0176638	0.0931216	0.0217414	0.028392	0.0290957	0.0084202	0.00671082	0.0114195	0.00308583	0.0494677	0.993363	1	0.936364	0.981909
	S.aureus EJ41-2	0.0065237	0.00368476	0.0100997	1	0.985874	0.917365	0.804024	0.64085	0.960218	0.871616	0.933322	0.949273	0.0485979	0.551015	0.913535	0.894111	0.353646	0.883742	0.476045	0.483852	0.620575	0.526434	0.500314
	N.shayeganii GM3-3	0.0223951	0.0292959	0.0316071	0.148984	1	0.105545	0.120221	0.179617	0.132541	0.0994414	0.142569	0.0782103	0.032511	0.545634	0.29538	0.0951172	0.0212921	0.839775	0.281534	0.556716	0.763137	0.517651	0.497087
STDEV	Strain	01:M9	02:M9 glc	03:M9 glc vit+	04:M9 glc CAA	05:M9 glc RPMI	06:M9 glc CAA Vit+	07:M9 glc RPMI Vit+	08:M9 glc CAA Vit+ Pig Serum	09:M9 glc CAA Vit+ YE	10:M9 glc CAA Vit+ BHI	11:M9 glc CAA Vit+ THB	12:M9 glc CAA Vit+ MRS	13:M9 NAD Pig Serum	14:BHI	15:MH	16:THY	17:MRS	18:LB	19:HPLM	20:BHI NAD Pig serum	21:BHI NAD CAA	22:BHI NAD YE	23:BHI Vit+
	M.pluranimalium LG6-2	0.00548701	0.00693552	0.00375069	0.016258	0.00115819	0.0209551	0.00497874	0.0562424	0.000767615	0.0139075	0.0278719	0.00407454	0.00564357	0.0158535	0.0445409	0.00802658	0.0013888	0.00633378	0.00331671	0.0130165	0.00711009	0.0151535	0.0112598
	L.odoratitofui KD9-5	0.000746603	0.000369894	0.000876187	0.00321282	0.00239486	0.00132916	0.00151765	0.00158004	0.00281382	0.00360062	0.00126083	0.00337702	0.00153413	0.00753206	0.00191864	0.00762278	0.0196446	0.00228085	0.000354788	0.00230865	0.00381251	0.00140002	0.00295345
	S.pluranimalium LG3-6	0.00625377	0.00179878	0.00634209	0.12877	0.000188508	0.000175583	0.00763844	0.0161564	0.041454	0.00835133	0.0256689	0.0170082	NaN	0.0202615	0.00267494	0.0550002	0.00554774	0.00552535	0.00477532	0.10878	0.0411139	0.0250997	0.0123164
	R.nasimurium UK1-9	0.00110334	NaN	0.000189062	0.00573772	0.00144088	0.0415654	0.0606193	0.0471265	0.0027536	0.0176289	0.0092201	0.0252201	0.0012076	0.119448	0.0189143	0.099508	5.91814e-06	0.00933974	0.0118592	0.0910665	0.018895	0.0322545	0.0557943
	B.zoohelcum AR-9	0.00214434	0.00963578	0.000853122	0.0395772	0.0381203	0.0296521	0.0493388	0.0243294	0.0381547	0.0380563	0.0160888	0.0179322	0.0252344	0.00300228	0.0112973	0.0288826	0.0115742	0.10936	0.00178284	0.00504297	0.0114044	0.00680475	0.00709788
	G.parasuis F9	0.000425772	0.00617383	0.00657741	0.114558	0.0157369	0.125661	0.00486318	0.0111811	0.00472769	0.0114791	0.135364	0.0168695	0.0162522	0.00415265	0.0040564	0.0038999	0.00766488	0.00287534	0.00983316	0.0304212	0.010742	0.0200085	0.0478489
	S.aureus EJ41-2	0.00576407	0.00343665	0.00504457	0.0694227	0.0409422	0.0117421	0.0193779	0.0200192	0.104454	0.0419191	0.0146707	0.0222156	0.0325906	0.0100689	0.0230081	0.00464937	0.00645271	0.0101688	0.0211541	0.0151026	0.00982335	0.00448567	0.0094516
	N.shayeganii GM3-3	0.0104703	0.0181767	0.00141369	0.0243819	0.0698821	0.019694	0.00813657	0.0138744	0.0228953	0.0290102	0.0348949	0.0297105	0.00300933	0.0501117	0.0173069	0.000423813	0.00432683	0.0425096	0.0433816	0.0393892	0.00608275	0.014683	0.0196454
