## Supplementary material for "*In vitro* metabolic interaction network of a rationally designed nasal microbiota community": data set 3

### Sheet: Metadata
Data set part of Bonillo, Rouam el Khatab, et al
Table 1:	Final OD600 and pH of nasal microbiota strains cultivated in BHI+
	Maximal OD600 was determined within 24h after inoculation, and pH determined using a pH meter. Data shown are two individual replicate cultures per strain.
Table 2:	Exometabolomics fold-changes
	Exometabolomics quantification of spent media was performed as described in the main text, and data were normalized to fresh BHI+. Data shown are mean and standard deviation across 2 replicate cultures per strain. Fold-changes below 0.01 (empirical detection limit of the method) were set to 0.01 (and the corresponding standard deviation was set as NaN).
Table 3:	Exometabolite co-depletion
	Number of co-depleted metabolites (>4-fold decrease compared to fresh media in both strains) for all strain pairs, and corresponding list of metabolites.
Tables 4 and 5:	Metabolomics reporting overview and checklist as described in methods section of main text

### Sheet: 1 - OD600 and delta pH
Sample Name	Replicate	OD600	final pH	PNC8 strain
fresh BHI+ media	1	0	7.25	not applicable
M. pluranimalium LG6-2	1	1.569	7.52	Y
M. pluranimalium LG6-2	2	1.458	7.41	Y
L. odoratitofui KD9-5	1	0.132	7.04	Y
L. odoratitofui KD9-5	2	0.244	6.88	Y
S. pluranimalium LG3-6	1	0.986	5.9	Y
S. pluranimalium LG3-6	2	0.941	5.82	Y
R. nasimurium UK1-9	1	1.472	6	Y
R. nasimurium UK1-9	2	1.719	6.15	Y
B. zoohelcum AR9	1	0.008	7.36	Y
B. zoohelcum AR9	2	0.594	7.17	Y
G. parasuis F9	1	0.785	6.13	Y
G. parasuis F9	2	0.495	6.4	Y
S. aureus EJ41-2	1	1.835	5.97	Y
S. aureus EJ41-2	2	1.995	6.4	Y
N. shayeganii GM3-3	1	0.202	7.13	Y
N. shayeganii GM3-3	2	0.19	7.21	Y
S. succinus GW5-1	1	1.326	6.33	N
S. succinus GW5-1	2	1.194	6.24	N
R. nasimurium VL1-3	1	1.694	6.13	N
R. nasimurium VL1-3	2	1.588	6.15	N
S. pluranimalium GW6-1	1	0.22	6.63	N
S. pluranimalium GW6-1	2	0.558	6.28	N
G. parasuis Nagasaki	1	0.819	6.42	N
G. parasuis Nagasaki	2	0.751	6.55	N
S. suis P1/7	1	0.636	5.8	N
S. suis P1/7	2	0.536	5.92	N
A. pleuropneumoniae 4074	1	1.186	5.62	N
A. pleuropneumoniae 4074	2	1.431	5.83	N

### Sheet: 2- exometabolomics FC
MEAN
	M. pluranimalium LG6-2	L. odoratitofui KD9-5	S. pluranimalium LG3-6	R. nasimurium UK1-9	B. zoohelcum AR9	G. parasuis F9	S. aureus EJ41-2	N. shayeganii GM3-3	S. succinus GW5-1	R. nasimurium VL1-3	S. pluranimalium GW6-1	G. parasuis Nagasaki	S. suis P1/7	A. pleuropneumoniae 4074
Alanine	0.746422	1.25696	0.921457	0.706923	1.04276	1.03755	1.04392	1.39718	0.561654	0.61517	0.661789	1.18361	1.0628	1.10911
Glycine	0.278216	1.00789	0.560573	0.411215	0.600646	1.22801	0.183418	1.07819	0.881806	0.41789	0.798753	1.14343	1.21118	0.877807
Serine	0.601992	0.988594	2.02915	0.842438	0.867027	0.624213	0.01	1.33779	0.0446338	1.06524	1.80955	0.527571	1.03812	0.01
Threonine	1.50826	0.981972	1.65351	1.28118	1.63317	0.996251	0.024734	1.10337	0.450739	1.26025	1.46144	0.908501	0.981674	1.21613
Aspartic acid	1.36725	0.925888	0.962606	0.994127	1.04157	0.0326395	1.10778	1.63796	0.590641	0.832251	0.974175	0.0286079	0.975685	0.0363674
Glutamic acid	0.132278	0.893318	1.03211	0.898137	1.57946	0.903771	0.854842	0.960631	0.68657	0.720805	1.0076	0.8848	1.00998	0.893816
Asparagine	0.0260152	0.881317	1.24646	0.761629	1.01287	0.899835	0.202704	0.195286	0.189367	0.700464	1.38411	0.771801	1.04397	0.0152614
Glutamine	1.13175	0.55634	1.73137	1.38666	1.77708	1.00396	1.14164	1.06467	0.633451	1.12686	1.32987	1.31612	0.883496	0.916393
Valine	1.5234	0.984235	2.07677	2.07871	5.02475	0.956818	2.36129	1.4247	0.890496	1.53146	2.19833	1.0103	1.09046	1.25212
L-Isoleucine	2.41037	1.09746	3.47378	3.10844	5.49222	0.821303	3.02215	1.26541	0.704777	2.5821	3.38339	0.801525	1.09241	1.42503
Methionine	0.950242	0.925885	1.30054	1.17885	1.80773	0.911856	1.17739	1.29088	0.823254	1.03567	1.27229	0.80749	1.00602	1.25682
Lysine	3.26642	1.15237	3.29477	3.5126	3.60858	1.06117	3.24511	1.07258	0.972844	2.82894	2.34318	1.09497	1.18609	2.11213
Histidine	1.99859	0.901914	2.86332	2.19808	1.47998	1.07564	2.22947	1.41836	1.08579	1.89059	2.56761	1.00976	1.18549	1.27324
Arginine	2.03458	1.11195	2.78722	2.56629	2.77817	0.927605	0.174417	1.19175	0.771891	2.25925	2.38263	0.955452	0.844538	1.57688
Proline	0.0800838	0.971033	0.916049	0.633484	1.15586	0.964161	0.675107	1.09941	0.830133	0.777666	1.07797	0.850844	1.0946	0.925579
Phenylalanine	2.29117	1.05914	3.228	2.92151	3.48661	0.961503	3.27029	1.24237	0.74827	2.5707	2.17518	0.797378	1.0156	1.92613
Tyrosine	0.587448	1.00806	2.44538	1.88667	4.32747	1.0049	1.73411	1.39302	0.956795	1.75303	2.6623	0.783006	1.29238	1.38853
Tryptophan	1.49001	0.929823	2.00999	1.67044	1.91688	0.802914	1.92778	1.07692	0.652649	1.29003	1.6825	0.701404	0.86306	1.25966
Homoserine	0.0377972	0.930917	0.313565	0.0360251	0.0428237	0.932446	0.041228	1.0595	0.697241	0.0292225	0.453381	0.886446	0.886212	0.69935
4-hydroxyproline	0.0523406	0.766031	0.154849	0.0926133	0.0833901	1.01886	0.0625823	1.27607	0.749955	0.0794326	0.525937	0.841803	0.913075	0.537558
4-aminobutyric acid	5.24859	1.18149	6.66586	5.59454	8.6515	1.09557	6.02037	0.335254	1.03181	4.68972	4.20398	0.987561	1.03534	3.2994
Ornithine	0.790591	1.00485	1.90801	1.70457	4.06666	1.0995	5.5568	1.27574	1.00306	1.36918	1.42449	0.996071	2.50881	1.31747
Tyramine	0.686218	0.94408	1.1211	0.638089	1.10744	1.05808	0.608435	1.24977	0.85722	0.470762	0.959137	0.984673	0.988172	0.918294
Urea	0.709389	1.01683	0.490733	1.52158	0.0875189	1.26226	0.304208	1.56991	0.0819382	1.26896	0.807703	1.18027	1.22641	0.311238
Uracil	0.191653	1.27581	0.9265	0.497687	4.63015	7.02743	1.28459	0.950119	0.117635	0.836313	1.14711	0.687464	0.938351	9.72144
Thymine	0.01	0.897317	0.215098	0.14507	0.608315	1.04723	0.655629	1.13953	1.02175	0.156709	0.627889	0.971397	0.994051	0.883888
Nicotinic acid	0.205773	1.05485	0.569835	0.238577	0.506957	0.987643	0.217008	1.3006	0.778655	0.240164	0.693918	0.871044	0.965239	0.575102
Nicotinamide	0.963455	0.58297	0.822211	1.09001	0.612434	1.75872	1.66604	1.06959	0.353043	0.885295	1.45079	1.98754	0.764265	2.0954
myo-inositol	1.33004	0.929488	1.61915	1.30971	2.04828	0.763514	1.53301	1.19723	0.45137	0.216412	1.33119	0.613341	0.725493	1.05385
Adenine	0.0859463	0.839005	0.110105	0.220878	3.57728	5.82406	4.84082	1.15955	0.117889	0.0701542	0.381148	3.2887	0.0957185	6.27066
AMP	1.71327	1.84499	1.75596	0.615079	0.654472	0.01	0.652412	1.43511	1.44207	0.519049	1.61832	0.01	0.649153	0.01
Pyridoxine	0.01	0.677212	0.022336	0.01	0.01	0.824845	0.01	1.31797	0.585189	0.01	0.456107	0.764233	0.744135	0.403892
D-Glucose	0.73685	0.698268	0.01	0.01	0.537615	0.223393	0.01	1.08389	0.01	0.01	0.359417	0.474828	0.19674	0.0238483
D-Mannose	3.72659	0.767668	0.352156	0.407877	1.81215	0.597892	0.118522	1.29176	0.107223	0.562828	1.39384	0.53349	0.688698	0.099167
D-Fructose	1.77272	0.53433	0.0960016	0.106982	1.39764	0.692123	0.0788796	0.964231	0.01	0.0805989	0.399045	0.675347	0.0127528	0.0515843
D-Sucrose	5.39185	0.620579	0.01	0.01	2.58915	0.01	0.01	1.23865	0.01	0.01	0.01	0.0897031	0.01	0.01
D-Trehalose	9.29224	2.28739	0.817117	0.01	11.0394	0.837707	0.01	1.22051	0.01	0.01	4.38265	0.817318	0.01	5.97817
Galactinol	5.55251	1.40257	6.24057	6.89135	6.6946	0.905676	6.09549	1.0922	0.51139	4.6429	3.94442	0.694806	0.903646	3.22913
Glycerol	1.78837	2.25176	1.0183	1.48923	2.86503	2.65567	0.634144	2.68942	2.09964	1.64604	2.10871	2.96974	1.73297	1.67984
Glycerol-3-phosphate	0.925065	0.811612	1.12907	1.09715	1.45791	0.0228973	0.0433355	1.38028	0.616872	0.872093	1.20828	0.814474	0.882398	0.0191478
Succinic acid	0.01	0.901787	1.28987	2.41352	6.43647	9.79832	1.7778	1.0111	1.59301	1.73137	1.19126	13.4599	0.860571	23.4882
Fumaric acid	0.685013	0.996296	2.13803	1.06562	2.15957	0.990396	1.24701	2.54522	0.990359	0.802825	1.44073	0.99537	0.982921	1.03829
Malic acid	0.21008	0.406517	2.26279	2.02528	4.92807	0.01	0.01	4.01198	0.591031	1.38145	1.51018	0.245788	0.574371	0.01
Glyceric acid	2.65404	1.25893	3.72945	0.557708	4.02729	2.32753	0.720587	0.320286	0.343918	0.704506	2.63213	1.51105	1.5426	0.326549
2-oxoglutarate	0.348394	0.989305	0.391837	0.698267	5.8084	1.57237	0.551178	2.2149	1.33824	0.461448	0.732127	0.774243	0.930769	0.444857
Citric acid	1.61052	1.03638	1.59185	2.17681	3.56637	1.08607	1.95598	0.943436	1.30907	1.41637	1.37325	0.834785	0.889291	1.30105
L-lactate	0.375734	2.05479	10.2356	7.65323	0.647358	0.840705	1.9773	0.61409	8.07554	4.02231	5.79178	0.217612	9.23718	0.814873
STDEV
	M. pluranimalium LG6-2	L. odoratitofui KD9-5	S. pluranimalium LG3-6	R. nasimurium UK1-9	B. zoohelcum AR9	G. parasuis F9	S. aureus EJ41-2	N. shayeganii GM3-3	S. succinus GW5-1	R. nasimurium VL1-3	S. pluranimalium GW6-1	G. parasuis Nagasaki	S. suis P1/7	A. pleuropneumoniae 4074
Alanine	0.00532893	0.100084	0.0843975	0.0908941	0.398083	0.0654147	0.0835631	0.0734313	0.0404975	0.0712476	0.00324695	0.0158331	0.170277	0.0678591
Glycine	0.0564896	0.0335818	0.110854	0.04395	0.423546	0.0866813	0.169149	0.0349555	0.0104396	0.0636237	0.332793	0.150499	0.0362895	0.340569
Serine	0.0630609	0.116707	0.147982	0.311072	0.0800674	0.021609	NaN	0.257248	0.0631217	0.19498	1.25523	0.132065	0.136202	NaN
Threonine	0.152211	0.0401196	0.113932	0.0880998	0.771552	0.00870189	0.00611862	0.0210348	0.0764954	0.0311673	0.656487	0.20577	0.0618017	0.297218
Aspartic acid	0.0216223	0.0291187	0.000887622	0.00046863	0.269877	0.000230637	0.0235536	0.0416639	0.0439975	0.00452395	0.0141117	0.00479438	0.0266175	0.00135162
Glutamic acid	0.0174832	0.00960346	0.00909176	0.0537001	0.728089	0.0344343	0.0365914	0.00615903	0.0486056	0.0223849	0.0943748	0.165836	0.0563501	0.0040356
Asparagine	0.0012361	0.00378937	0.00507944	0.106341	0.396431	0.0716115	0.229821	0.0301848	0.0226367	0.0797867	0.280618	0.181746	0.0204025	0.00118228
Glutamine	0.0352764	0.786784	0.368017	0.0165738	0.309784	0.0349339	0.373064	0.250809	0.0332197	0.103163	0.591634	0.118662	0.0959891	0.434841
Valine	0.0102211	0.061389	0.305289	0.113438	3.39793	0.192032	0.103739	0.186442	0.0108163	0.154678	1.3413	0.266315	0.0540499	0.442829
L-Isoleucine	0.103727	0.260474	0.401927	0.0965276	2.41464	0.0341275	0.0700332	0.261747	0.0261903	0.32183	3.1769	0.182732	0.0191038	0.991415
Methionine	0.00849473	0.0677546	0.000354401	0.039304	0.293509	0.0253114	0.0858187	0.150252	0.00930854	0.0923977	0.40801	0.152874	0.037855	0.4188
Lysine	0.0685524	0.251016	0.261759	0.168913	0.0818785	0.0455151	0.141532	0.0543933	0.048608	0.0635407	1.78481	0.208479	0.0248477	1.47043
Histidine	0.268909	0.0615341	0.153596	0.15909	0.301384	0.130761	0.0110266	0.322232	0.031066	0.139526	1.76825	0.206106	0.0829235	0.657653
Arginine	0.0747574	0.193395	0.151059	0.312675	1.08157	0.074445	0.0191478	0.0843699	0.108141	0.0173785	1.78579	0.319995	0.0429777	0.975566
Proline	0.00624499	0.00286523	0.0722427	0.0112242	0.554316	0.0630723	0.0728119	0.0180013	0.0777752	0.04716	0.109637	0.236128	0.0438051	0.115757
Phenylalanine	0.00954908	0.23415	0.148195	0.112536	0.239741	0.0554911	0.300023	0.264925	0.0153968	0.224717	1.66268	0.213235	0.00420648	1.37061
Tyrosine	0.0261344	0.148493	0.208932	0.00967534	2.78819	0.0945385	0.0557507	0.135807	0.00709712	0.13402	1.84982	0.345666	0.104127	0.709484
Tryptophan	0.00427395	0.0996328	0.111171	0.0705328	0.114898	0.0270989	0.189036	0.179679	0.0610973	0.181366	1.1774	0.112449	0.0950297	0.701094
Homoserine	0.00035672	0.0710577	0.388384	0.00438715	0.00935705	0.0142836	0.00492036	0.0179462	0.0624423	0.00193968	0.584897	0.0280565	0.0699992	0.00884027
4-hydroxyproline	0.00348729	0.116805	0.102329	0.0135588	0.0102324	0.00582544	0.0140892	0.0692065	0.0386576	0.00335243	0.623436	0.199725	0.00419464	0.459
4-aminobutyric acid	0.0931109	0.34418	0.901368	0.128607	2.82899	0.135698	0.664222	0.114426	0.0519355	0.446453	4.53778	0.0992324	0.0332446	3.18175
Ornithine	0.00907274	0.0630818	0.0517248	0.0312119	0.616453	0.10992	0.52939	0.153621	0.0247228	0.173255	0.542552	0.235285	0.919711	0.341469
Tyramine	0.0460986	0.0447785	0.138563	0.183722	0.515408	0.157637	0.124408	0.0296329	0.0901501	0.0896481	0.0142499	0.137986	0.0740368	0.113926
Urea	0.0129643	0.188739	0.0382703	0.545267	0.0171378	0.0634611	0.0385265	0.128563	0.0174259	0.16171	0.281025	0.142634	0.155828	0.0719105
Uracil	0.022854	0.0803535	0.22862	0.077996	3.46386	0.582734	0.506666	0.0169642	0.0078909	0.0203266	0.21563	0.16418	0.0716816	5.21137
Thymine	NaN	0.0305589	0.304195	0.205159	0.121022	0.027224	0.0231945	0.154473	0.275753	0.221621	0.887969	0.0279657	0.0194986	0.226078
Nicotinic acid	0.0231901	0.00105691	0.0614022	0.00733161	0.269153	0.0743634	0.0204109	0.144572	0.054266	0.0329715	0.556204	0.162366	0.0526444	0.441585
Nicotinamide	0.154336	0.102054	0.261276	0.129024	0.866112	0.0423682	0.19558	0.0574779	0.061523	0.0989865	0.928315	0.278908	0.206362	0.570297
myo-inositol	0.049303	0.0543888	0.0353743	0.104337	0.628831	0.0520774	0.133138	0.149598	0.0229816	0.0370737	0.530152	0.116031	0.059241	0.552218
Adenine	0.026394	0.00230082	1.51481e-05	0.0481697	0.77547	0.243691	0.970127	0.112712	0.00868394	0.00587464	0.39267	0.197764	0.00459223	2.78875
AMP	0.055683	0.374095	0.218855	0.131335	0.350208	NaN	0.116771	0.0231638	0.164354	0.072806	0.850803	NaN	0.0367518	NaN
Pyridoxine	NaN	0.178797	0.0315878	NaN	NaN	0.0239299	NaN	0.25805	0.0245021	NaN	0.645032	0.234389	0.00660685	0.502194
D-Glucose	0.0452782	0.141433	NaN	NaN	0.2504	0.0660273	NaN	0.12673	NaN	NaN	0.347016	0.0550777	0.141718	0.0337266
D-Mannose	0.274533	0.135445	0.239034	0.108374	0.430612	0.0293807	0.0197574	0.436813	0.0309842	0.00309696	1.03481	0.0544614	0.137281	0.0335316
D-Fructose	0.0221488	0.0497656	0.00379944	0.00193719	0.140078	0.0385904	0.00633405	0.0310365	0.0135803	0.011142	0.116836	0.112357	0.0180352	0.0399277
D-Sucrose	0.745308	0.0854971	NaN	NaN	1.89357	NaN	NaN	0.0951215	NaN	NaN	NaN	0.126859	NaN	NaN
D-Trehalose	0.423145	1.84693	0.115752	NaN	0.372886	0.0802646	NaN	0.0843535	NaN	NaN	6.08504	0.174478	NaN	7.23866
Galactinol	0.0351303	0.522604	0.0578746	0.675251	1.52713	0.146095	0.241313	0.102524	0.00900597	0.314107	4.22246	0.171428	0.048809	3.30037
Glycerol	0.695946	0.930429	0.219008	1.12552	2.81057	0.49055	0.203864	1.02702	1.08697	0.25139	0.624997	0.517859	0.0966813	0.419795
Glycerol-3-phosphate	0.0643901	0.0933091	0.0705623	0.00462611	0.683555	0.000827357	0.0204584	0.161031	0.0241489	0.0506254	0.323796	0.183937	0.0386417	0.0270791
Succinic acid	NaN	0.153752	0.0567689	0.239281	4.11322	9.60283	0.578357	0.0656815	0.109429	0.17479	0.435664	4.34785	0.0341648	2.06156
Fumaric acid	0.00236837	0.0869803	0.0493607	0.0837416	0.509056	0.105413	0.0826131	0.301446	0.102469	0.00854179	0.338877	0.0968333	0.0384478	0.0947342
Malic acid	0.297098	0.574902	0.00516467	0.00648003	0.0627363	NaN	NaN	0.357963	0.00183137	0.13203	1.19118	0.347596	0.00985489	NaN
Glyceric acid	0.172706	0.27341	0.0875556	0.0966167	2.32972	0.391035	0.0688426	0.452953	0.486373	0.122267	2.0454	0.297026	0.124789	0.46181
2-oxoglutarate	0.123608	0.374404	0.0973493	0.224451	6.74399	0.742072	0.0958394	0.851551	0.0864451	0.0666664	0.53664	0.0654713	0.120692	0.629123
Citric acid	0.00265724	0.131884	0.233282	0.181183	2.00403	0.133428	0.0120175	0.00681466	0.0688583	0.0774015	0.757512	0.180691	0.0770041	0.630883
L-lactate	0.0808122	0.353138	1.34281	1.72805	0.183765	0	1.86311	0.244097	0.438932	0.499818	4.03397	0.0221404	3.18323	0.769376

### Sheet: 3 - Metabolite co-depletion
Strain 1	Strain 2	Nr co-depleted metabolites	Identified co-depleted metabolites
M. pluranimalium LG6-2	L. odoratitofui KD9-5	0
M. pluranimalium LG6-2	S. pluranimalium LG3-6	4	4-hydroxyproline;Thymine;Adenine;Pyridoxine
M. pluranimalium LG6-2	R. nasimurium UK1-9	6	Homoserine;4-hydroxyproline;Thymine;Nicotinic acid;Adenine;Pyridoxine
M. pluranimalium LG6-2	B. zoohelcum AR9	3	Homoserine;4-hydroxyproline;Pyridoxine
M. pluranimalium LG6-2	G. parasuis F9	1	Malic acid
M. pluranimalium LG6-2	S. aureus EJ41-2	6	Asparagine;Homoserine;4-hydroxyproline;Nicotinic acid;Pyridoxine;Malic acid
M. pluranimalium LG6-2	N. shayeganii GM3-3	1	Asparagine
M. pluranimalium LG6-2	S. succinus GW5-1	3	Asparagine;Uracil;Adenine
M. pluranimalium LG6-2	R. nasimurium VL1-3	6	Homoserine;4-hydroxyproline;Thymine;Nicotinic acid;Adenine;Pyridoxine
M. pluranimalium LG6-2	S. pluranimalium GW6-1	0
M. pluranimalium LG6-2	G. parasuis Nagasaki	1	Malic acid
M. pluranimalium LG6-2	S. suis P1/7	1	Adenine
M. pluranimalium LG6-2	A. pleuropneumoniae 4074	2	Asparagine;Malic acid
L. odoratitofui KD9-5	S. pluranimalium LG3-6	0
L. odoratitofui KD9-5	R. nasimurium UK1-9	0
L. odoratitofui KD9-5	B. zoohelcum AR9	0
L. odoratitofui KD9-5	G. parasuis F9	0
L. odoratitofui KD9-5	S. aureus EJ41-2	0
L. odoratitofui KD9-5	N. shayeganii GM3-3	0
L. odoratitofui KD9-5	S. succinus GW5-1	0
L. odoratitofui KD9-5	R. nasimurium VL1-3	0
L. odoratitofui KD9-5	S. pluranimalium GW6-1	0
L. odoratitofui KD9-5	G. parasuis Nagasaki	0
L. odoratitofui KD9-5	S. suis P1/7	0
L. odoratitofui KD9-5	A. pleuropneumoniae 4074	0
S. pluranimalium LG3-6	R. nasimurium UK1-9	7	4-hydroxyproline;Thymine;Adenine;Pyridoxine;D-Glucose;D-Fructose;D-Sucrose
S. pluranimalium LG3-6	B. zoohelcum AR9	2	4-hydroxyproline;Pyridoxine
S. pluranimalium LG3-6	G. parasuis F9	2	D-Glucose;D-Sucrose
S. pluranimalium LG3-6	S. aureus EJ41-2	5	4-hydroxyproline;Pyridoxine;D-Glucose;D-Fructose;D-Sucrose
S. pluranimalium LG3-6	N. shayeganii GM3-3	0
S. pluranimalium LG3-6	S. succinus GW5-1	4	Adenine;D-Glucose;D-Fructose;D-Sucrose
S. pluranimalium LG3-6	R. nasimurium VL1-3	7	4-hydroxyproline;Thymine;Adenine;Pyridoxine;D-Glucose;D-Fructose;D-Sucrose
S. pluranimalium LG3-6	S. pluranimalium GW6-1	1	D-Sucrose
S. pluranimalium LG3-6	G. parasuis Nagasaki	1	D-Sucrose
S. pluranimalium LG3-6	S. suis P1/7	4	Adenine;D-Glucose;D-Fructose;D-Sucrose
S. pluranimalium LG3-6	A. pleuropneumoniae 4074	3	D-Glucose;D-Fructose;D-Sucrose
R. nasimurium UK1-9	B. zoohelcum AR9	3	Homoserine;4-hydroxyproline;Pyridoxine
R. nasimurium UK1-9	G. parasuis F9	2	D-Glucose;D-Sucrose
R. nasimurium UK1-9	S. aureus EJ41-2	8	Homoserine;4-hydroxyproline;Nicotinic acid;Pyridoxine;D-Glucose;D-Fructose;D-Sucrose;D-Trehalose
R. nasimurium UK1-9	N. shayeganii GM3-3	0
R. nasimurium UK1-9	S. succinus GW5-1	5	Adenine;D-Glucose;D-Fructose;D-Sucrose;D-Trehalose
R. nasimurium UK1-9	R. nasimurium VL1-3	10	Homoserine;4-hydroxyproline;Thymine;Nicotinic acid;Adenine;Pyridoxine;D-Glucose;D-Fructose;D-Sucrose;D-Trehalose
R. nasimurium UK1-9	S. pluranimalium GW6-1	1	D-Sucrose
R. nasimurium UK1-9	G. parasuis Nagasaki	1	D-Sucrose
R. nasimurium UK1-9	S. suis P1/7	5	Adenine;D-Glucose;D-Fructose;D-Sucrose;D-Trehalose
R. nasimurium UK1-9	A. pleuropneumoniae 4074	3	D-Glucose;D-Fructose;D-Sucrose
B. zoohelcum AR9	G. parasuis F9	0
B. zoohelcum AR9	S. aureus EJ41-2	3	Homoserine;4-hydroxyproline;Pyridoxine
B. zoohelcum AR9	N. shayeganii GM3-3	0
B. zoohelcum AR9	S. succinus GW5-1	1	Urea
B. zoohelcum AR9	R. nasimurium VL1-3	3	Homoserine;4-hydroxyproline;Pyridoxine
B. zoohelcum AR9	S. pluranimalium GW6-1	0
B. zoohelcum AR9	G. parasuis Nagasaki	0
B. zoohelcum AR9	S. suis P1/7	0
B. zoohelcum AR9	A. pleuropneumoniae 4074	0
G. parasuis F9	S. aureus EJ41-2	4	D-Glucose;D-Sucrose;Glycerol-3-phosphate;Malic acid
G. parasuis F9	N. shayeganii GM3-3	0
G. parasuis F9	S. succinus GW5-1	2	D-Glucose;D-Sucrose
G. parasuis F9	R. nasimurium VL1-3	2	D-Glucose;D-Sucrose
G. parasuis F9	S. pluranimalium GW6-1	1	D-Sucrose
G. parasuis F9	G. parasuis Nagasaki	4	Aspartic acid;AMP;D-Sucrose;Malic acid
G. parasuis F9	S. suis P1/7	2	D-Glucose;D-Sucrose
G. parasuis F9	A. pleuropneumoniae 4074	6	Aspartic acid;AMP;D-Glucose;D-Sucrose;Glycerol-3-phosphate;Malic acid
S. aureus EJ41-2	N. shayeganii GM3-3	1	Asparagine
S. aureus EJ41-2	S. succinus GW5-1	7	Serine;Asparagine;D-Glucose;D-Mannose;D-Fructose;D-Sucrose;D-Trehalose
S. aureus EJ41-2	R. nasimurium VL1-3	8	Homoserine;4-hydroxyproline;Nicotinic acid;Pyridoxine;D-Glucose;D-Fructose;D-Sucrose;D-Trehalose
S. aureus EJ41-2	S. pluranimalium GW6-1	1	D-Sucrose
S. aureus EJ41-2	G. parasuis Nagasaki	2	D-Sucrose;Malic acid
S. aureus EJ41-2	S. suis P1/7	4	D-Glucose;D-Fructose;D-Sucrose;D-Trehalose
S. aureus EJ41-2	A. pleuropneumoniae 4074	8	Serine;Asparagine;D-Glucose;D-Mannose;D-Fructose;D-Sucrose;Glycerol-3-phosphate;Malic acid
N. shayeganii GM3-3	S. succinus GW5-1	1	Asparagine
N. shayeganii GM3-3	R. nasimurium VL1-3	0
N. shayeganii GM3-3	S. pluranimalium GW6-1	0
N. shayeganii GM3-3	G. parasuis Nagasaki	0
N. shayeganii GM3-3	S. suis P1/7	0
N. shayeganii GM3-3	A. pleuropneumoniae 4074	1	Asparagine
S. succinus GW5-1	R. nasimurium VL1-3	5	Adenine;D-Glucose;D-Fructose;D-Sucrose;D-Trehalose
S. succinus GW5-1	S. pluranimalium GW6-1	1	D-Sucrose
S. succinus GW5-1	G. parasuis Nagasaki	1	D-Sucrose
S. succinus GW5-1	S. suis P1/7	5	Adenine;D-Glucose;D-Fructose;D-Sucrose;D-Trehalose
S. succinus GW5-1	A. pleuropneumoniae 4074	6	Serine;Asparagine;D-Glucose;D-Mannose;D-Fructose;D-Sucrose
R. nasimurium VL1-3	S. pluranimalium GW6-1	1	D-Sucrose
R. nasimurium VL1-3	G. parasuis Nagasaki	1	D-Sucrose
R. nasimurium VL1-3	S. suis P1/7	5	Adenine;D-Glucose;D-Fructose;D-Sucrose;D-Trehalose
R. nasimurium VL1-3	A. pleuropneumoniae 4074	3	D-Glucose;D-Fructose;D-Sucrose
S. pluranimalium GW6-1	G. parasuis Nagasaki	1	D-Sucrose
S. pluranimalium GW6-1	S. suis P1/7	1	D-Sucrose
S. pluranimalium GW6-1	A. pleuropneumoniae 4074	1	D-Sucrose
G. parasuis Nagasaki	S. suis P1/7	1	D-Sucrose
G. parasuis Nagasaki	A. pleuropneumoniae 4074	4	Aspartic acid;AMP;D-Sucrose;Malic acid
S. suis P1/7	A. pleuropneumoniae 4074	3	D-Glucose;D-Fructose;D-Sucrose

### Sheet: 4 - Reporting overview
Metabolomics - Reporting overview.
	A	B	C	D	E	F	G	H	I
1
2	Experiment title:		Metabolite profiles of supernatants from pig nasal microbiota cultures
3	Organism/Plant species:		Porcine Nasal Consortium (PNC8)
4	Organ/tissue:
5	Analytical tool:		GC-MS
6
7	Peak/compound no.- number referenced back to the main text
8	Ret . Time- Time expected, Tag Time Index and Time deviation
9	Putative Name- putative identification of the metabolite/derivative
10	Corresponding metabolite name in literature
11	Mol. Formula- molecular formula of the metabolite or its FA adduct;
12	Mass to charge ratio (m/z)
13	(S)- identification confirmed by a standard compound
14	I, II, III- different isomers
15	Identification level (A; B; C; D)- (A) standard or NMR; (B) MS/MS; (C) MSE; (D) MS only
16
17	Peak/Compound no.	Time Expected	Tag Time Index	Time Deviation	Putative metabolite name (Derivative)	Corresponding Metabolite in Literature	Metabolite Class	Mol formula	Mass to charge ratio (m/z)	Species detected before	References	Identification level (A-D)
18	1	271580	270703	-0.35	M000030_A122001-101_METB_271580_TOF_Valine, DL- (2TMS)	Valine	Acid (Amino)	C5H11NO2	246	Tomato, Arabidopsis and others		A
19	2	319193	319177	-0.03	M000017_A132002-101_METB_319193_TOF_Isoleucine, L- (2TMS)	Isoleucine	Acid (Amino)	C6H13NO2	260	Tomato, Arabidopsis and others		A
20	3	345050	344645	-0.15	M000073_A135003-101_METB_345050_TOF_Glyceric acid, DL- (3TMS)	Glycerate	Acid	C3H6O4	189	Tomato, Arabidopsis and others		A
21	4	354060	353905	-0.08	M000026_A138002-101_METB_354060_TOF_Alanine, DL- (3TMS)	Alanine	Acid (Amino)	C3H7NO2	188	Tomato, Arabidopsis and others		A
22	5	357523	357620	-0.02	M000015_A138001-101_METB_357523_TOF_Serine, DL- (3TMS)	Serine	Acid (Amino)	C3H7NO3	278	Tomato, Arabidopsis and others		A
23	6	365427	365495	0.09	M000074_A134001-101_METB_365427_TOF_Succinic acid (2TMS)	Succinate	Acid	C4H6O4	129	Tomato, Arabidopsis and others		A
24	7	371255	371283	0.02	M000067_A137001-101_METB_371255_TOF_Fumaric acid (2TMS)	Fumarate	Acid (Dicarboxylic)	C4H4O4	245	Tomato, Arabidopsis and others		A
25	8	386210	386009	-0.11	M000457_A133004-101_METB_386210_TOF_Nicotinic acid (1TMS)	Nicotinate	Acid	C6H5NO2	136	Tomato, Arabidopsis and others		A
26	9	392490	391700	-0.21	M000456_A136001-101_METB_392490_TOF_Uracil (2TMS)	Uracil	Pyrimidine	C4H4N2O2	99	Tomato, Arabidopsis and others		A
27	10	404940	405952	0.08	M000019_A146001-101_METB_404940_TOF_Homoserine, DL- (3TMS)	Homoserine	Acid (Amino)	C4H9NO3	218	Tomato, Arabidopsis and others		A
28	11	423060	422956	-0.03	M000462_A142006-101_METB-METB_423060_TOF_Thymine (2TMS)	Thymine	Pyrimidine	C5H6N2O2	255	Tomato, Arabidopsis and others		A
29	12	440995	440611	-0.09	M000065_A149001-101_METB_440995_TOF_Malic acid, DL- (3TMS)	Malate	Acid	C4H6O5	233	Tomato, Arabidopsis and others		A
30	13	448453	448102	-0.07	M000034_A153001-101_METB_448453_TOF_Proline, 4-hydroxy-, DL-, trans- (3TMS)	Proline, 4-hydroxy-	Acid (Amino)	C5H9NO3	230	Tomato, Arabidopsis and others		A
31	14	452200	452084	-0.01	M000114_A153003-101_METB_452200_TOF_Butyric acid, 4-amino- (3TMS)	4-Aminobutanoic Acid	Acid (Amino)	C4H9NO2	174	Tomato, Arabidopsis and others		A
32	15	474325	474464	0.01	M000018_A152001-101_METB_474325_TOF_Methionine, DL- (2TMS)	Methionine	Acid (Amino)	C5H11NO2S	128	Tomato, Arabidopsis and others		A
33	16	492650	492237	-0.07	M000032_A174008-101_MST_492650_TOF_Glutamine, DL- (4TMS)	Glutamine	Acid (Amino)	C5H10N2O3	227	Tomato, Arabidopsis and others		A
34	17	515270	515417	0.02	M000521_A150004-101_METB_515270_TOF_Nicotinamide (1TMS)	Nicotinamide	Amide (N-heterocycle)	C6H6N2O	105	Tomato, Arabidopsis and others		A
35	18	523847	523868	-0.01	M000571_A158004-101_METB_523847_TOF_Glutaric acid, 2-oxo- (1MEOX) (2TMS)	2-oxo-Glutarate	Acid (Oxo)	C5H6O5	198	Tomato, Arabidopsis and others		A
36	19	531145	531670	0.07	M000011_A164001-101_METB_531145_TOF_Phenylalanine, DL- (2TMS)	Phenylalanine	Acid (Amino)	C9H11NO2	266	Tomato, Arabidopsis and others		A
37	20	550100	550227	-0.01	M000013_A168001-101_METB_550100_TOF_Asparagine, DL- (3TMS)	Asparagine	Acid (Amino)	C4H8N2O3	116	Tomato, Arabidopsis and others		A
38	21	570427	570383	0.00	M000028_A182002-101_METB-METB_570427_TOF_Ornithine, DL- (4TMS)	Ornithine	Acid (Amino)	C5H12N2O2	174	Tomato, Arabidopsis and others		A
39	22	574230	573413	-0.14	M000328_A177002-101_METB_574230_TOF_Glycerol-3-phosphate, DL- (4TMS)	Glycerol-3-P	Alcohol (Phosphate)	C3H9O6P	299	Tomato, Arabidopsis and others		A
40	23	581930	581110	-0.15	M000633_A188002-101_METB_581930_TOF_Mannose, D- (1MEOX) (5TMS)	Mannose	Sugar (Hexose, aldose)	C6H12O6	319	Tomato, Arabidopsis and others		A
41	24	582135	584582	0.44	M000606_A188004-101_METB_582135_TOF_Fructose, D- (1MEOX) (5TMS)	Fructose	Sugar (Hexose, ketose)	C6H12O6	217	Tomato, Arabidopsis and others		A
42	25	592883	592688	-0.02	M000069_A182004-101_METB-METB_592883_TOF_Citric acid (4TMS)	Citrate	Acid	C6H8O7	273	Tomato, Arabidopsis and others		A
43	26	598880	598712	-0.01	M000040_A191001-101_METB-METB_598880_TOF_Glucose, D- (1MEOX) (5TMS)	Glucose	Sugar (Hexose, aldose)	C6H12O6	160	Tomato, Arabidopsis and others		A
44	27	605940	605760	-0.02	M000038_A183001-101_METB-METB_605940_TOF_Arginine, DL-, -NH3 (3TMS)	Arginine	Acid (Amino)	C6H11N3O2	142	Tomato, Arabidopsis and others		A
45	28	638360	638593	0.02	M000081_A191004-101_METB_638360_TOF_Tyramine (3TMS)	Tyramine	Amine (Aromatic)	C8H11NO	86	Tomato, Arabidopsis and others		A
46	29	645560	645314	-0.02	M000440_A189017-101_MST_645560_TOF_Pyridoxine (3TMS)	Pyridoxine	Alcohol (N-heterocycle)	C8H11NO3	295	Tomato, Arabidopsis and others		A
47	30	653910	653994	0.09	M000060_A209002-101_METB_653910_TOF_Inositol, myo- (6TMS)	myo-Inositol	Polyol	C6H12O6	305	Tomato, Arabidopsis and others		A
48	31	658337	658444	0.03	M000035_A194002-101_METB_658337_TOF_Tyrosine, DL- (3TMS)	Tyrosine	Acid (Amino)	C9H11NO3	280	Tomato, Arabidopsis and others		A
49	32	679450	678134	-0.19	M000039_A192006-101_METB_679450_TOF_Histidine, L- (3TMS)	Histidine	Acid (Amino)	C6H9N3O2	254	Tomato, Arabidopsis and others		A
50	33	679770	679479	-0.02	M000095_A188005-101_METB_679770_TOF_Adenine (2TMS)	Adenine	Purine	C5H5N5	264	Tomato, Arabidopsis and others		A
51	34	790560	790560	0.00	M000012_A223001-101_METB_790560_TOF_Tryptophan, L- (3TMS)	Tryptophan	Acid (Amino)	C11H12N2O2	218	Tomato, Arabidopsis and others		A
52	35	840783	839518	-0.14	M000044_A264001-101_METB_840783_TOF_Sucrose, D- (8TMS)	Sucrose	Sugar (Disaccharide)	C12H22O11	361	Tomato, Arabidopsis and others		A
53	36	876240	875140	-0.10	M000671_A274002-101_METB_876240_TOF_Trehalose, alpha,alpha'-, D- (8TMS)	Trehalose	Sugar (Disaccharide)	C12H22O11	169	Tomato, Arabidopsis and others		A
54	37	940280	938566	-0.19	M000673_A299002-101_METB_940280_EIROE_Galactinol (9TMS)	Galactinol	Polyol	C12H22O11	204	Tomato, Arabidopsis and others		A
55	38	1054900	1054378	-0.05	M000284_A307003-101_METB_1054900_TOF_Adenosine-5-monophosphate (5TMS)	Adenosine-5-monophosphate	Nucleotide (Monophosphate)	C10H14N5O7P	169	Tomato, Arabidopsis and others		A
56	39	291783	292862	0.34	M000053_A129003-101_METB_291783_TOF_Glycerol (3TMS)	Glycerol	Polyol	C3H8O3	205	Tomato, Arabidopsis and others		A
57	40	325180	325012	-0.10	M000031_A133001-101_METB_325180_TOF_Glycine (3TMS)	Glycine	Acid (Amino)	C2H5NO2	248	Tomato, Arabidopsis and others		A
58	41	338693	338687	-0.01	M000029_A132003-101_METB_338693_TOF_Proline, L- (2TMS)	Proline	Amide	CH4N2O	142	Tomato, Arabidopsis and others		A
59	42	340357	340149	-0.13	M000364_A127002-101_METB_340357_TOF_Urea (2TMS)	Urea	Amide	CH4N2O	189	Tomato, Arabidopsis and others		A
60	43	368365	367581	-0.23	M000016_A140001-101_METB_368365_TOF_Threonine, DL- (3TMS)	Threonine	Acid (Amino)	C4H9NO3	219	Tomato, Arabidopsis and others		A
61	44	457283	457386	0.02	M000033_A152002-101_METB_457283_TOF_Aspartic acid, L- (3TMS)	Aspartate	Acid (Amino)	C4H7NO4	232	Tomato, Arabidopsis and others		A
62	45	507780	507792	-0.07	M000036_A163001-101_METB_507780_TOF_Glutamic acid, DL- (3TMS)	Glutamate	Acid (Amino)	C5H9NO4	246	Tomato, Arabidopsis and others		A
63	46	615467	615058	-0.07	M000014_A192003-101_METB_615467_TOF_Lysine, L- (4TMS)	Lysine	Acid (Amino)	C6H14N2O2	174	Tomato, Arabidopsis and others		A
64	47	501603	501178	-0.14	M000155_A173001-101_IS (QUAN)_501603_TOF_Ribitol, D- (5TMS)	Ribitol	Polyol (Pentitol)	C5H12O5	205	Internal standard		A

### Sheet: 5 - Reporting checklist
Metabolomics - Reporting Checklist.
	Level	Aspect	Information	Fill in
	general aspect	Type of metabolome analysis	targeted metabolite analysis	performed
			non-targeted metabolite class scale profiling	not performed
			non-targeted metabolome scale profiling	not performed
			non-targeted finger printing of mass features	not performed
		Type of quantification	absolute or quantification	Relative quantification
		Type of reference samples	chemically defined	-
			biologically defined	-
		Type of replication	analytical (same analytical sample preparation)	1
			technological (same biological preparation)	1
			biological (same experimental condition)	2
			full experiment	1
		Type of technology	reference publication	Lisec et al (2006)
		Sample preparation		chemical derivatized
			method of chromatography/separation	Lisec et al (2006)
			method of ionization	- 70 MeVolt hard ionization
			method of detection	electron impact ionization
	metabolite/mass feature	Metabolite	metabolite name	see table overview
			metabolite sum formula	see table overview
			metabolite structure and public source of metabolite identifier	Metabolites were identified in comparison to database entries of authentic standards (Kopka et al., 2005; Schauer et al., 2005).
		Identification	identification process	manually supervised with TagFinder software
			by authentic mass isotopomer added to one or all biological sample(s)	not performed
			by authentic reference compound within a co-processed reference mixture	not performed
			by authentic reference compound previously mapped to the analytical system	not performed
			reference library	Metabolites were identified in comparison to database entries of authentic standards (Kopka et al., 2005; Schauer et al., 2005)
			type of mass spectrum
			by match of molecular mass (single mass fragment)	A minimum of 3 unique mass fragments was required for the relative quantification of metabolite pool sizes
			by match of fragments	YES
			by match of fragmentation pattern	YES
			by match of mass spectrum to reference library	Mass spectral matching thresholds were: Match > 650 (best match = 1000) and RI-deviation < 1.0%
			type of retention index
			by match of retention time (index) to reference library	fatty acid methylesters (FAMEs)
		Quantification	type of quantification	relative quantification by internal standard and sample volume
		Validity testing	Recovery testing (chemical analog)	not performed
			Recovery testing (internally added mass isotopomer)	not performed
			Recovery testing (mixture of most divergent samples from the experiment)	not performed
			Test for linear range	not performed
			Limit of quantification (LOQ)	not performed
			Limit of detection (LOD)	not performed
			Mass spectral matching thresholds were: Match > 650 (best match = 1000) and RI-deviation < 1.0%
