## Supplementary material for "*In vitro* metabolic interaction network of a rationally designed nasal microbiota community": data set 4

### Sheet: metadata
Data set part of Bonillo, Rouam el Khatab, et al
Table 1:	Area-under-growth-curve (AUC) values for all PNC8 strains and spent-media variants
	AUC was calculated from the culture growth curves as described in the main text. Data shown: mean and standard deviation of 2-3 replicate cultures per strain-spent media combination.
Table 2:	Normalized dAUC values for all strain pairs and spent-media variants
	Calculation of dAUC was performed as described in the main text. Data shown: mean of 2-3 replicate cultures.

### Sheet: 1 - AUC
MEAN			Spent media									pH adjusted spent media									pH adjusted spent media mixed 1:1 with 2x BHI
	fresh BHI+		M. pluranimalium LG6-2	L. odoratitofui KD9-5	S. pluranimalium LG3-6	R. nasimurium UK1-9	B. zoohelcum AR9	G. parasuis F9	S. aureus EJ41-2	N. shayeganii GM3-3		M. pluranimalium LG6-2	L. odoratitofui KD9-5	S. pluranimalium LG3-6	R. nasimurium UK1-9	B. zoohelcum AR9	G. parasuis F9	S. aureus EJ41-2	N. shayeganii GM3-3		M. pluranimalium LG6-2	L. odoratitofui KD9-5	S. pluranimalium LG3-6	R. nasimurium UK1-9	B. zoohelcum AR9	G. parasuis F9	S. aureus EJ41-2	N. shayeganii GM3-3	Source strain
M. pluranimalium LG6-2	1.89246		0.155418	3.74467	0.0656573	0.281474	2.95834	0.100303	2.40281	2.93119		0.374172	3.94506	1.92999	1.23965	2.55277	0.385383	2.55679	2.27687		1.80273	2.62386	1.68185	1.78183	2.61002	0.824107	1.95469	2.18558
L. odoratitofui KD9-5	0.77824		0.0785093	0.561978	0.915191	0.148024	0.723765	1.30281	0.0559984	0.217338		0.161744	0.452994	0.504737	0.14892	0.703072	1.13559	0.0602128	0.527337		0.198936	0.758509	0.771864	0.833119	0.739044	0.566512	1.07825	0.768017
S. pluranimalium LG3-6	2.85605		1.15944	1.17467	0.0374666	0.152196	3.05777	0.282169	0.0481511	5.0043		0.47353	1.09301	0.111173	0.104786	2.18312	0.884696	0.0267446	4.20024		3.43578	1.17899	0.227876	2.32175	1.05298	2.26574	3.12722	4.5699
R. nasimurium UK1-9	6.09649		0.308046	1.17614	0.0258986	2.02826	5.30048	3.23611	1.76258	5.6633		0.288746	2.24162	3.38895	1.78727	5.88589	3.83402	1.65297	4.81821		3.3655	5.67591	4.97931	4.48858	6.3944	6.86644	5.05621	5.72352
B. zoohelcum AR9	no growth
G. parasuis F9	3.67871		0.933087	2.68971	0.000683416	0.102673	3.81323	0.0578069	1.28625	4.03536		1.16686	3.10831	2.59877	1.21556	3.58676	1.5362	1.35653	3.72241		0.447371	2.55511	0.986465	1.11548	1.87165	1.36166	0.784732	1.83918
S. aureus EJ41-2	5.2923		0.7142	4.52378	2.16325	1.95373	4.80226	2.46447	1.41776	4.23667		0.7713	4.46827	4.05504	2.10018	4.72079	2.97543	1.36002	3.81041		5.26444	5.29421	5.23256	4.83871	5.48943	5.53207	4.53944	5.62698
N. shayeganii GM3-3	2.43739		1.44577	2.44629	0.387566	0.232796	2.13579	0.0966048	1.0968	0.993603		0.714129	2.45464	2.84181	2.23155	2.35791	2.6352	1.24116	1.42125		1.45755	2.26996	1.86417	1.89944	2.21128	2.04919	0.773881	1.49461
Target strain
STDEV			Spent media									pH adjusted spent media									pH adjusted spent media mixed 1:1 with 2x BHI
	fresh BHI+		M. pluranimalium LG6-2	L. odoratitofui KD9-5	S. pluranimalium LG3-6	R. nasimurium UK1-9	B. zoohelcum AR9	G. parasuis F9	S. aureus EJ41-2	N. shayeganii GM3-3		M. pluranimalium LG6-2	L. odoratitofui KD9-5	S. pluranimalium LG3-6	R. nasimurium UK1-9	B. zoohelcum AR9	G. parasuis F9	S. aureus EJ41-2	N. shayeganii GM3-3		M. pluranimalium LG6-2	L. odoratitofui KD9-5	S. pluranimalium LG3-6	R. nasimurium UK1-9	B. zoohelcum AR9	G. parasuis F9	S. aureus EJ41-2	N. shayeganii GM3-3	Source strain
M. pluranimalium LG6-2	0.199411		0.00857468	0.0292038	0.0242503	0.0165894	0.0110381	0.0504282	0.124102	0.770164		0.085307	0.491849	0.17115	0.186208	0.240958	0.156637	0.103307	0.207427		0.172739	0.0140547	0.133753	0.142534	0.0938644	0.0903393	0.077987	0.120253
L. odoratitofui KD9-5	0.0442343		0.00381297	0.0724927	0.00797935	0.0111531	0.176274	0.029972	0.00907566	0.0255119		0.0934709	0.0475949	0.0427566	0.0107523	0.109531	0.0961046	0.0105257	0.0590256		0.00108496	0.0112701	0.039207	0.0616537	0.0540059	0.0922902	0.107261	0.00708788
S. pluranimalium LG3-6	0.330191		0.148685	0.113031	0.0345165	0.0541411	0.415853	0.243702	0.00232783	0.38726		0.742004	0.194531	0.0221469	0.0180608	0.2977	0.242324	0.00223654	0.247199		0.390761	0.315512	0.0250837	0.284269	0.485627	0.571039	0.513989	1.72569
R. nasimurium UK1-9	0.165001		0.102024	0.155401	0.00929947	0.0244298	0.0113534	0.0133422	0.13696	0.0240206		0.0276904	0.656488	0.296375	0.124577	0.836653	0.279673	0.150385	0.198267		0.0727224	0.284472	0.135608	0.12831	0.184842	0.0659717	0.560717	0.150186
B. zoohelcum AR9	no growth
G. parasuis F9	0.145944		0.0840571	0.140885	0.000919352	0.0195214	0.229225	0.0101305	0.0259746	0.183027		0.0238934	0.0924114	0.199433	0.112608	0.349048	0.060778	0.0257419	0.225199		0.0453096	0.410416	0.026701	0.299204	0.13053	0.309053	0.0172236	0.519082
S. aureus EJ41-2	0.079751		0.010095	0.0159824	0.0195801	0.0449001	0.127911	0.0517836	0.0287146	0.0835357		0.0310142	0.0470739	0.238217	0.0458156	0.101771	0.116934	0.0114693	0.0205084		0.101622	0.0219526	0.108369	0.0903315	0.0624587	0.0662389	0.111022	0.162986
N. shayeganii GM3-3	0.108539		2.03596	0.297034	0.5481	0.00544554	0.0507066	0.0525671	0.115626	0.0906881		0.152855	0.0998439	0.0821251	0.0344516	0.0546798	0.113513	0.122331	0.0609979		0.226087	0.191668	0.0650861	0.231581	0.05918	0.277203	0.0410006	0.385544
Target strain

### Sheet: 2 - dAUC
		Spent media											pH adjusted spent media											pH adjusted spent media mixed 1:1 with 2x BHI
		M. pluranimalium LG6-2	L. odoratitofui KD9-5	S. pluranimalium LG3-6	R. nasimurium UK1-9	B. zoohelcum AR9	G. parasuis F9	S. aureus EJ41-2	N. shayeganii GM3-3	Source strain			M. pluranimalium LG6-2	L. odoratitofui KD9-5	S. pluranimalium LG3-6	R. nasimurium UK1-9	B. zoohelcum AR9	G. parasuis F9	S. aureus EJ41-2	N. shayeganii GM3-3	Source strain			M. pluranimalium LG6-2	L. odoratitofui KD9-5	S. pluranimalium LG3-6	R. nasimurium UK1-9	B. zoohelcum AR9	G. parasuis F9	S. aureus EJ41-2	N. shayeganii GM3-3	Source strain
	M. pluranimalium LG6-2	-0.917875	0.978735	-0.965306	-0.851265	0.56323	-0.946998	0.269681	0.548881			M. pluranimalium LG6-2	-0.802282	1.08462	0.019834	-0.344952	0.348922	-0.796358	0.351045	0.203129			M. pluranimalium LG6-2	-0.0474128	0.386483	-0.111286	-0.0584576	0.379173	-0.56453	0.0328858	0.15489
	L. odoratifui KD9-5	-0.899119	-0.277886	0.175975	-0.809797	-0.0699977	0.674047	-0.928045	-0.720731			L. odoratifui KD9-5	-0.792167	-0.417925	-0.351438	-0.808645	-0.0965867	0.45918	-0.92263	-0.322398			L. odoratifui KD9-5	-0.744378	-0.0253534	-0.00819293	0.0705165	-0.0503649	-0.27206	0.385504	-0.0131367
	S. pluranimalium LG3-6	-0.594042	-0.588708	-0.986882	-0.946711	0.0706298	-0.901203	-0.983141	0.752177			S. pluranimalium LG3-6	-0.834201	-0.617301	-0.961074	-0.963311	-0.235616	-0.690238	-0.990636	0.470647			S. pluranimalium LG3-6	0.202985	-0.587194	-0.920213	-0.187075	-0.631314	-0.206686	0.0949481	0.600081
	R. nasimurium UK1-9	-0.949472	-0.807079	-0.995752	-0.667307	-0.130569	-0.469184	-0.710886	-0.0710555			R. nasimurium UK1-9	-0.952637	-0.63231	-0.444115	-0.706837	-0.0345449	-0.371111	-0.728865	-0.209675			R. nasimurium UK1-9	-0.447961	-0.0689876	-0.18325	-0.263744	0.0488649	0.126293	-0.170637	-0.0611782
	B. zoohelcum AR9	no growth										B. zoohelcum AR9	no growth										B. zoohelcum AR9	no growth
	G. parasuis F9	-0.746355	-0.268845	-0.999814	-0.97209	0.0365675	-0.984286	-0.650354	0.0969487			G. parasuis F9	-0.682807	-0.155054	-0.293564	-0.66957	-0.0249942	-0.582407	-0.631248	0.0118802			G. parasuis F9	-0.878389	-0.305432	-0.731845	-0.696773	-0.491221	-0.629855	-0.786683	-0.500048
	S. aureus EJ41-2	-0.865049	-0.145216	-0.591246	-0.630835	-0.0925944	-0.534329	-0.732108	-0.199466			S. aureus EJ41-2	-0.85426	-0.155703	-0.233786	-0.603164	-0.107989	-0.437782	-0.74302	-0.280009			S. aureus EJ41-2	-0.00526496	0.000360946	-0.0112885	-0.0857075	0.0372488	0.0453046	-0.142256	0.0632387
	N. shayeganii GM3-3	-0.406837	0.0036516	-0.840991	-0.904489	-0.123736	-0.960365	-0.550008	-0.592349			N. shayeganii GM3-3	-0.707011	0.00707762	0.165926	-0.0844489	-0.0326067	0.0811585	-0.490783	-0.416896			N. shayeganii GM3-3	-0.402002	-0.0686917	-0.235177	-0.220705	-0.0927646	-0.159267	-0.682495	-0.386799
	Target strain											Target strain											Target strain
