## Supplementary material for "*In vitro* metabolic interaction network of a rationally designed nasal microbiota community": data set 6

### Sheet: metadata
Data set part of Bonillo, Rouam el Khatab, et al
Table 1:	Maximal OD600 and growth rate of individual PNC8 strains in each tested condition
	Maximal OD600 and growth rate were calculated from culture growth curves of PNC8 strains grown in isolation as described in the main text. Data shown: mean and standard deviation (n = 2)
Table 2:	Predicted and measured biomass production in pairwise co-cultures
	Predicted biomass production was calculated as the sum of the individual biomass production values for each strain pair, as described in the main text. Data shown: mean and standard deviation of maximal OD600 and area-under-the-growth-curve (AUC) (n = 2).
Table 3:	Relative distance of individual strain growth curves to corresponding co-cultivation growth curves
	Data shown for each strain pair and condition: number of strains that can grow in the respective condition in isolation (defined here as: maximal OD600 > 0.05, see main text); Mean relative distance of the co-culture growth curve to the one of strain 1 (calculated as described in the supplementary text); difference in mean maximal growth rate between strain 1 and 2 (when grown in isolation in the…

### Sheet: 1 - individual PNC8 strains
MEAN
		maximal OD600								maximal growth rate [h-1]
		BHI	MHB	THB	SNM30	SNM30+Mucin				BHI	MHB	THB	SNM30	SNM30+Mucin
	M.pluranimalium LG6-2	0.2886	0.49015	0.005725	0.075875	0.14575			M.pluranimalium LG6-2	0.316771	0.525395	2.33135e-15	0.2485	0.578659
	L.odoratitofui KD9-5	0.1563	0.03075	0.03525	0.00315	0.0098			L.odoratitofui KD9-5	0.559622	0.110569	0.141521	2.49216e-15	2.14278e-15
	S.pluranimalium LG3-6	0.29925	0.001475	0.0032	0.000974998	0			S.pluranimalium LG3-6	0.872727	2.13105e-15	2.33135e-15	2.49216e-15	2.14278e-15
	R.nasimurium UK1-9	0.384	0.136625	0.257375	0.00385	0.0171			R.nasimurium UK1-9	1.32337	0.985653	0.666671	2.49216e-15	0.25294
	B.zoohelcum AR-9	0.003225	0.000674998	0.00595	0.001375	0.004425			B.zoohelcum AR-9	1.97389e-15	2.13105e-15	2.33135e-15	2.49216e-15	2.14278e-15
	G.parasuis F9	0.19445	0.067275	0.27335	0.00255	0.13855			G.parasuis F9	0.773375	0.615318	1.07615	2.49216e-15	0.918025
	S.aureus EJ41-2	0.46645	0.6325	0.763825	0.43285	0.5353			S.aureus EJ41-2	1.66591	1.50737	1.28984	0.818433	1.31184
	N.shayeganii GM3-3	0.215075	0.11375	0.024425	0.0064	0.018125			N.shayeganii GM3-3	0.5591	0.223182	0.0901111	2.49216e-15	0.0598834
STDEV		maximal OD600								maximal growth rate [h-1]
		BHI	MHB	THB	SNM30	SNM30+Mucin				BHI	MHB	THB	SNM30	SNM30+Mucin
	M.pluranimalium LG6-2	7.07013e-05	0.0239002	0.00116672	0.00406587	0.00502045			M.pluranimalium LG6-2	0.0175976	0.0421479	0	0.00763289	0.0479123
	L.odoratitofui KD9-5	0.00650539	0.000848529	0.00120208	0.000282842	0.011243			L.odoratitofui KD9-5	0.00828458	0.00286481	0.0161134	0	0
	S.pluranimalium LG3-6	0.0147078	0.000601043	0.00106066	0.00017678	0			S.pluranimalium LG3-6	0.0178665	0	0	0	0
	R.nasimurium UK1-9	0.00841458	0.00208597	0.00548006	0.000494973	0.0241831			R.nasimurium UK1-9	0.0364404	0.0294021	0.00983338	0	0.357711
	B.zoohelcum AR-9	0.00152028	0.000459625	0.00155563	3.53559e-05	0.0029345			B.zoohelcum AR-9	0	0	0	0	0
	G.parasuis F9	0	0.000318193	0.0074246	0.00098995	0.00197989			G.parasuis F9	0	0.0119381	0.00702714	0	0.0416802
	S.aureus EJ41-2	0.0008485	0.0160513	0.000176767	0.0008485	0.00890955			S.aureus EJ41-2	0.0760825	0.00263038	0.0512762	0.0133291	0.0587045
	N.shayeganii GM3-3	0.00364159	0.00452549	0.00703572	0.000707103	0.00717713			N.shayeganii GM3-3	0.0181432	0.0056139	0.127436	0	0.0846879

### Sheet: 2 - co-cult biomass production
				predicted maximal OD600						measured maximal OD600 (MEAN)						measured maximal OD600 (STDEV)
Combination	Strain 1	Strain 2		BHI	MHB	THB	SNM30	SNM30+Mucin		BHI	MHB	THB	SNM30	SNM30+Mucin		BHI	MHB	THB	SNM30	SNM30+Mucin
1	M.pluranimalium LG6-2	L.odoratitofui KD9-5		0.44445	0.5207	0.040575	0.07895	0.15555		0.459375	0.52235	0.0193	0.093125	0.226625		0.0182787	0.0152735	0.00219203	0.00208597	0.0208243
2	M.pluranimalium LG6-2	S.pluranimalium LG3-6		0.5878	0.4916	0.008775	0.076725	0.14575		0.3244	0.4946	0.082725	0.097225	0.21735		0.00933381	0.00431335	0.0201879	0.0022981	0.0260922
3	M.pluranimalium LG6-2	R.nasimurium UK1-9		0.6726	0.62655	0.262825	0.079725	0.16285		0.267475	0.6308	0.258675	0.1062	0.116925		0.0139654	0.0389616	0.0325623	0.000212136	0.00661144
4	M.pluranimalium LG6-2	B.zoohelcum AR-9		0.2918	0.49065	0.0115	0.077225	0.149925		0.4135	0.50635	0.017475	0.1083	0.152725		0.0127986	0.0131522	0.0105005	0.00586899	0.0102177
5	M.pluranimalium LG6-2	G.parasuis F9		0.48305	0.557425	0.278925	0.0784	0.2843		0.161775	0.489325	0.276225	0.110675	0.374075		0.0175716	0.0239356	0.00816708	0.0114905	0.0195515
6	M.pluranimalium LG6-2	S.aureus EJ41-2		0.75505	1.12237	0.7694	0.508725	0.68105		0.45925	0.660875	0.706475	0.73815	0.60675		0.0178191	0.00456081	0.0212485	0.050841	0.0160513
7	M.pluranimalium LG6-2	N.shayeganii GM3-3		0.5035	0.6039	0.029625	0.0822	0.163875		0.41505	0.33165	0.033075	0.13335	0.1264		0.0295571	0.0299813	0.00463154	0.00608112	0.0212839
8	L.odoratitofui KD9-5	S.pluranimalium LG3-6		0.45505	0.032	0.0382	0.00392499	0.0098		0.29215	0.03825	0.0462	0.00365	0.01025		0.00947522	0.000494973	0.0238295	0.0013435	0.00268701
9	L.odoratitofui KD9-5	R.nasimurium UK1-9		0.53985	0.16695	0.29225	0.006925	0.0269		0.47605	0.144175	0.264	0.006675	0.049975		0.0769332	0.00243951	0.00169705	0.000318196	0.029946
10	L.odoratitofui KD9-5	B.zoohelcum AR-9		0.15905	0.03105	0.040925	0.004425	0.013975		0.129925	0.038275	0.0404	0.003675	0.04325		0.00357089	0.00137887	0.00141421	0.000671752	0.0168999
11	L.odoratitofui KD9-5	G.parasuis F9		0.3503	0.097825	0.30835	0.0056	0.14835		0.29295	0.074675	0.26965	0.003925	0.127975		0.00438406	0.00208596	0.00289913	0.000530334	0.00463156
12	L.odoratitofui KD9-5	S.aureus EJ41-2		0.6223	0.662775	0.798825	0.435925	0.5451		0.4133	0.62835	0.683175	0.5565	0.4939		0.000353528	0.00876815	0.0266933	0.00240416	0.00749535
13	L.odoratitofui KD9-5	N.shayeganii GM3-3		0.37075	0.1443	0.05905	0.0094	0.027925		0.333825	0.1224	0.049	0.011725	0.02935		0.0259154	0.0214253	0.00756604	0.00173241	0.0126572
14	S.pluranimalium LG3-6	R.nasimurium UK1-9		0.6832	0.13785	0.26045	0.0047	0.0171		0.4087	0.125125	0.259075	0.0056	0		0.0811759	0.00540936	0.00781354	0.000353554	0
15	S.pluranimalium LG3-6	B.zoohelcum AR-9		0.3024	0.00195	0.009125	0.0022	0.004175		0.297875	0.064125	0.06215	0.001825	0.01165		0.00625789	0.000318201	0.0671751	0.00173241	0.0164756
16	S.pluranimalium LG3-6	G.parasuis F9		0.49365	0.068725	0.27655	0.003375	0.13855		0.245925	0.13155	0.2652	0.03165	0.0923		0.0121269	0.0152028	0.000707113	0.02786	0.0212132
17	S.pluranimalium LG3-6	S.aureus EJ41-2		0.76565	0.633675	0.767025	0.4337	0.5353		0.4508	0.634725	0.6952	0.587025	0.505725		0.00742463	0.00809638	0.0162635	0.0192687	0.0243598
18	S.pluranimalium LG3-6	N.shayeganii GM3-3		0.5141	0.1152	0.02725	0.007175	0.018125		0.318625	0.14555	0.0765	0.01085	0.003425		0.0141775	0.0111723	0.0174655	0.000707111	0.00484368
19	R.nasimurium UK1-9	B.zoohelcum AR-9		0.3872	0.1369	0.263175	0.00520001	0.021275		0.42145	0.1298	0.28025	0.00515	0.0606		0.112642	0.00954594	0.000424271	0.00120208	0.0857013
20	R.nasimurium UK1-9	G.parasuis F9		0.57845	0.203675	0.5306	0.006375	0.15565		0.386275	0.15975	0.297675	0.0509	0.0681		0.087363	0.0125865	0.00830852	7.0704e-05	0.0199404
21	R.nasimurium UK1-9	S.aureus EJ41-2		0.85045	0.768625	1.02107	0.4367	0.5524		0.5404	0.6694	0.633225	0.528925	0.56765		0.003182	0.0410829	0.0265519	0.0292389	0.0228395
22	R.nasimurium UK1-9	N.shayeganii GM3-3		0.5989	0.25015	0.2813	0.010175	0.035225		0.436575	0.2391	0.256925	0.0126	0.013725		0.123425	0.0869034	0.0274711	7.07145e-05	0.010642
23	B.zoohelcum AR-9	G.parasuis F9		0.19765	0.067775	0.279275	0.00387501	0.142725		0.1792	0.0613	0.269975	0.00805	0.068625		0.00162635	2.63418e-09	0.00724784	0.000424266	0.0442295
24	B.zoohelcum AR-9	S.aureus EJ41-2		0.46965	0.632725	0.76975	0.4342	0.539475		0.43505	0.6254	0.694625	0.49655	0.5187		0.00678821	0.00643468	0.0120562	0.0673166	0.0203647
25	B.zoohelcum AR-9	N.shayeganii GM3-3		0.2181	0.11425	0.029975	0.00767501	0.0223		0.1374	0.09685	0.017125	0.0097	0.037675		0.0060104	0.0209304	0.00413657	0.000353549	0.041189
26	G.parasuis F9	S.aureus EJ41-2		0.6609	0.6995	1.03717	0.435375	0.67385		0.4542	0.6028	0.609225	0.449525	0.421		0.0045962	0.0109602	0.0158745	0.118546	0.00296986
27	G.parasuis F9	N.shayeganii GM3-3		0.40935	0.181025	0.2974	0.00885	0.156675		0.218675	0.21455	0.2714	0.04795	0.0629		0.02139	0.0137179	0.00494974	0.00325269	0.0268701
28	S.aureus EJ41-2	N.shayeganii GM3-3		0.68135	0.745975	0.787875	0.439175	0.553425		0.47835	0.629275	0.686275	0.330175	0.493325		0.0301228	0.0221678	0.013329	0.0552604	0.0312188
				predicted AUC						measured AUC (MEAN)						measured AUC (STDEV)
Combination	Strain 1	Strain 2		BHI	MHB	THB	SNM30	SNM30+Mucin		BHI	MHB	THB	SNM30	SNM30+Mucin		BHI	MHB	THB	SNM30	SNM30+Mucin
1	M.pluranimalium LG6-2	L.odoratitofui KD9-5		4.48289	5.97596	0.543112	0.856777	1.97437		4.45487	6.14263	0.154404	0.968072	2.72719		0.151906	0.326398	0.0384826	0.00717206	0.283372
2	M.pluranimalium LG6-2	S.pluranimalium LG3-6		6.54981	5.55543	0.0667948	0.809115	1.89571		4.64814	5.80315	0.786117	1.10267	2.55982		0.0827724	0.0578653	0.219725	0.00609645	0.156954
3	M.pluranimalium LG6-2	R.nasimurium UK1-9		9.10838	7.97876	4.20478	0.870374	1.92509		4.50691	7.66519	4.14491	1.24638	1.67157		0.105421	0.402635	0.472163	0.0792638	0.06992
4	M.pluranimalium LG6-2	B.zoohelcum AR-9		2.52854	5.53491	0.0551477	0.808382	1.93826		3.91587	5.80323	0.23973	1.25915	2.21083		0.0120281	0.121966	0.170213	0.130832	0.0960268
5	M.pluranimalium LG6-2	G.parasuis F9		5.09836	6.64555	3.75775	0.828443	3.41416		2.36375	6.29	3.72494	1.40598	3.80603		0.213015	0.222359	0.11289	0.0690686	0.113816
6	M.pluranimalium LG6-2	S.aureus EJ41-2		8.88386	15.903	10.8896	5.3535	9.92299		6.29288	10.1894	10.5509	7.04555	7.29679		0.252596	0.0995538	0.0438072	0.106814	0.13694
7	M.pluranimalium LG6-2	N.shayeganii GM3-3		5.00029	6.67145	0.327788	0.909933	2.15098		4.18542	4.61839	0.417523	1.37684	1.75874		0.310796	0.299321	0.0844172	0.050104	0.356215
8	L.odoratitofui KD9-5	S.pluranimalium LG3-6		6.0432	0.471431	0.567585	0.07046	0.0786607		3.96226	0.544449	0.506416	0.0679807	0.0294115		0.130802	0.0116538	0.0925027	0.0294928	0.0167662
9	L.odoratitofui KD9-5	R.nasimurium UK1-9		8.60176	2.89476	4.70557	0.131719	0.108039		7.49904	2.5841	4.30663	0.133373	0.171446		1.28442	0.0903958	0.0514948	0.0133485	0.0897446
10	L.odoratitofui KD9-5	B.zoohelcum AR-9		2.02192	0.45091	0.555938	0.0697268	0.121215		1.65879	0.560347	0.597059	0.0699769	0.377535		0.0377927	0.000645314	0.02974	0.014783	0.308017
11	L.odoratitofui KD9-5	G.parasuis F9		4.59174	1.56155	4.25854	0.0897875	1.59712		4.14652	1.26396	3.8531	0.0806342	1.6904		0.0199935	0.0248045	0.0403862	0.0147862	0.00901968
12	L.odoratitofui KD9-5	S.aureus EJ41-2		8.37724	10.819	11.3903	4.61484	8.10595		6.21097	10.2266	10.223	5.65205	7.27099		0.101589	0.00210681	0.481366	0.394922	0.00585777
13	L.odoratitofui KD9-5	N.shayeganii GM3-3		4.49368	1.58745	0.828578	0.171278	0.33393		3.93949	1.51557	0.703214	0.203737	0.195488		0.136462	0.135261	0.0556789	0.0337653	0.134548
14	S.pluranimalium LG3-6	R.nasimurium UK1-9		10.6687	2.47424	4.22925	0.0840573	0.0293782		6.79642	2.34664	4.17539	0.11219	0		1.14416	0.0271853	0.155987	0.00963861	0
15	S.pluranimalium LG3-6	B.zoohelcum AR-9		4.08885	0.0303846	0.0796212	0.0220651	0.0425547		4.14268	0.728348	0.542222	0.034475	0.0140931		0.0411885	0.0380731	0.447695	0.0428146	0.0199307
16	S.pluranimalium LG3-6	G.parasuis F9		6.65866	1.14103	3.78222	0.0421258	1.51845		3.60594	1.89562	3.59131	0.236443	1.03242		0.0554461	0.159912	0.0670175	0.229045	0.411419
17	S.pluranimalium LG3-6	S.aureus EJ41-2		10.4442	10.3985	10.914	4.56718	8.02729		6.19089	10.1558	10.2034	6.20217	7.65603		0.0114965	0.097167	0.382725	0.336657	0.353946
18	S.pluranimalium LG3-6	N.shayeganii GM3-3		6.5606	1.16692	0.352261	0.123616	0.25527		4.47643	1.51259	0.817708	0.182218	0.00735289		0.18588	0.225489	0.0326748	0.0182958	0.0103986
19	R.nasimurium UK1-9	B.zoohelcum AR-9		6.64741	2.45372	4.21761	0.083324	0.0719328		6.75349	2.38119	4.39302	0.0923439	0.161818		1.27276	0.101531	0.00994183	0.0265494	0.228845
20	R.nasimurium UK1-9	G.parasuis F9		9.21723	3.56436	7.92021	0.103385	1.54783		6.56667	2.82051	4.62125	0.55131	0.85984		1.32071	0.168186	0.054017	0.0227181	0.475788
21	R.nasimurium UK1-9	S.aureus EJ41-2		13.0027	12.8218	15.052	4.62844	8.05666		7.39856	10.7304	10.1108	5.6084	8.32626		0.0407746	0.619422	0.482801	0.676154	0.250744
22	R.nasimurium UK1-9	N.shayeganii GM3-3		9.11916	3.59026	4.49025	0.184875	0.284648		6.9092	2.65391	3.9411	0.235276	0.125799		1.28358	0.431193	0.441563	0.000866377	0.132936
23	B.zoohelcum AR-9	G.parasuis F9		2.63739	1.12051	3.77058	0.0413925	1.56101		2.47362	1.03872	3.76679	0.113077	0.640197		0.0217226	0.0107197	0.0891023	0.0112473	0.660018
24	B.zoohelcum AR-9	S.aureus EJ41-2		6.42289	10.378	10.9024	4.56645	8.06984		5.99104	10.2413	10.183	4.85448	7.79978		0.0420309	0.28402	0.0140493	0.539792	0.0269318
25	B.zoohelcum AR-9	N.shayeganii GM3-3		2.53933	1.1464	0.340614	0.122883	0.297824		1.74479	1.01082	0.260216	0.172949	0.165645		0.0618366	0.155716	0.0814853	0.011539	0.152766
26	G.parasuis F9	S.aureus EJ41-2		8.99271	11.4886	14.605	4.58651	9.54574		6.05294	8.53611	9.87936	5.31853	6.47955		0.0585248	0.130302	0.214183	1.44302	0.0370593
27	G.parasuis F9	N.shayeganii GM3-3		5.10914	2.25704	4.04322	0.142943	1.77372		3.21077	3.29211	3.66911	0.455825	0.779925		0.29585	0.133251	0.0490226	0.0658861	0.236114
28	S.aureus EJ41-2	N.shayeganii GM3-3		8.89465	11.5145	11.175	4.668	8.28256		6.74466	9.98394	10.0871	3.63573	7.35347		0.415602	0.540618	0.482347	0.507224	0.438941

### Sheet: 3 - relative distance quant.
				Number of strains in pair able to grow individually						Relative distance strain 1 - co-culture growth curve						Mean growth rate difference (strain 1 - strain 2)
Combination	Strain 1	Strain 2		BHI	MHB	THB	SNM30	SNM30+Mucin		BHI	MHB	THB	SNM30	SNM30+Mucin		BHI	MHB	THB	SNM30	SNM30+Mucin
1	M.pluranimalium LG6-2	L.odoratitofui KD9-5		2	1	0	1	1		0.442215	0.0969792	NaN	0.157875	0.239166		-0.242852	0.414827	NaN	0.2485	0.578659
2	M.pluranimalium LG6-2	S.pluranimalium LG3-6		2	1	0	1	1		0.783395	0.04529	NaN	0.218147	0.206307		-0.555957	0.525395	NaN	0.2485	0.578659
3	M.pluranimalium LG6-2	R.nasimurium UK1-9		2	2	1	1	1		0.491118	0.289945	0.975574	0.276248	0.147455		-1.0066	-0.460258	-0.666671	0.2485	0.325719
4	M.pluranimalium LG6-2	B.zoohelcum AR-9		1	1	0	1	1		0.268322	0.0451754	NaN	0.269599	0.125553		0.316771	0.525395	NaN	0.2485	0.578659
5	M.pluranimalium LG6-2	G.parasuis F9		2	2	1	1	2		0.788048	0.127429	0.932172	0.306186	0.451384		-0.456604	-0.0899223	-1.07615	0.2485	-0.339366
6	M.pluranimalium LG6-2	S.aureus EJ41-2		2	2	1	2	2		0.971668	0.879872	0.922519	0.691527	0.774301		-1.34914	-0.981977	-1.28984	-0.569933	-0.733182
7	M.pluranimalium LG6-2	N.shayeganii GM3-3		2	2	0	1	1		0.50048	0.261199	NaN	0.31411	0.141676		-0.24233	0.302214	NaN	0.2485	0.518776
8	L.odoratitofui KD9-5	S.pluranimalium LG3-6		2	0	0	0	0		0.907015	NaN	NaN	NaN	NaN		-0.313105	NaN	NaN	NaN	NaN
9	L.odoratitofui KD9-5	R.nasimurium UK1-9		2	1	1	0	0		0.852306	0.940428	0.968555	NaN	NaN		-0.763747	-0.875084	-0.52515	NaN	NaN
10	L.odoratitofui KD9-5	B.zoohelcum AR-9		1	0	0	0	0		0.169263	NaN	NaN	NaN	NaN		0.559622	NaN	NaN	NaN	NaN
11	L.odoratitofui KD9-5	G.parasuis F9		2	1	1	0	1		0.582001	0.846664	0.920584	NaN	0.828963		-0.213753	-0.504749	-0.934626	NaN	-0.918025
12	L.odoratitofui KD9-5	S.aureus EJ41-2		2	1	1	1	1		0.900999	0.97325	0.918407	0.828429	0.904896		-1.10629	-1.3968	-1.14832	-0.818433	-1.31184
13	L.odoratitofui KD9-5	N.shayeganii GM3-3		2	1	0	0	0		0.576304	0.741876	NaN	NaN	NaN		0.000521934	-0.112613	NaN	NaN	NaN
14	S.pluranimalium LG3-6	R.nasimurium UK1-9		2	1	1	0	0		0.916403	0.948564	0.992861	NaN	NaN		-0.450642	-0.985653	-0.666671	NaN	NaN
15	S.pluranimalium LG3-6	B.zoohelcum AR-9		1	0	0	0	0		0.0313013	NaN	NaN	NaN	NaN		0.872727	NaN	NaN	NaN	NaN
16	S.pluranimalium LG3-6	G.parasuis F9		2	1	1	0	1		0.502793	0.705165	0.945085	NaN	0.678977		0.0993522	-0.615318	-1.07615	NaN	-0.918025
17	S.pluranimalium LG3-6	S.aureus EJ41-2		2	1	1	1	1		0.914608	0.968453	0.934181	0.785021	0.953791		-0.793181	-1.50737	-1.28984	-0.818433	-1.31184
18	S.pluranimalium LG3-6	N.shayeganii GM3-3		2	1	0	0	0		0.176093	0.799582	NaN	NaN	NaN		0.313627	-0.223182	NaN	NaN	NaN
19	R.nasimurium UK1-9	B.zoohelcum AR-9		1	1	1	0	0		0.065417	0.0345494	0.0675113	NaN	NaN		1.32337	0.985653	0.666671	NaN	NaN
20	R.nasimurium UK1-9	G.parasuis F9		2	2	2	0	1		0.0312873	0.179154	0.329963	NaN	0.518624		0.549994	0.370336	-0.409475	NaN	-0.665085
21	R.nasimurium UK1-9	S.aureus EJ41-2		2	2	2	1	1		0.537239	0.930619	0.848682	0.831202	0.916774		-0.34254	-0.521719	-0.623172	-0.818433	-1.0589
22	R.nasimurium UK1-9	N.shayeganii GM3-3		2	2	1	0	0		0.124608	0.293317	0.0641186	NaN	NaN		0.764269	0.762472	0.57656	NaN	NaN
23	B.zoohelcum AR-9	G.parasuis F9		1	1	1	0	1		0.9312	0.881612	0.8687	NaN	0.387107		-0.773375	-0.615318	-1.07615	NaN	-0.918025
24	B.zoohelcum AR-9	S.aureus EJ41-2		1	1	1	1	1		0.937332	0.983156	0.904473	0.863438	0.970366		-1.66591	-1.50737	-1.28984	-0.818433	-1.31184
25	B.zoohelcum AR-9	N.shayeganii GM3-3		1	1	0	0	0		0.685734	0.88204	NaN	NaN	NaN		-0.5591	-0.223182	NaN	NaN	NaN
26	G.parasuis F9	S.aureus EJ41-2		2	2	2	1	2		0.911557	0.801519	0.834775	0.871258	0.759963		-0.892534	-0.892055	-0.213696	-0.818433	-0.393816
27	G.parasuis F9	N.shayeganii GM3-3		2	2	1	0	1		0.458651	0.503553	0.0998581	NaN	0.59889		0.214275	0.392136	0.986036	NaN	0.858141
28	S.aureus EJ41-2	N.shayeganii GM3-3		2	2	1	1	1		0.0835149	0.0441288	0.0948368	0.212063	0.0904746		1.10681	1.28419	1.19973	0.818433	1.25196
